# Metabolic signatures of ferritin and TDP-43 co-pathology provide a mechanistic basis for stratified therapeutic approaches in ALS

**DOI:** 10.64898/2026.03.13.711539

**Authors:** Holly Spence, Fiona L. Read, Fergal M. Waldron, Jenna M. Gregory

## Abstract

**Background:** ALS is increasingly recognized as a biologically heterogeneous disease in which several molecular and pathological mechanisms converge on a similar clinical phenotype. One of these molecular markers is ferritin accumulation which is observed in a subset of ALS cases and has been shown to directly correlate with TDP-43 pathology in some brain regions. Additionally, TDP-43 proteinopathy is observed outside of ALS which may complicate the interpretation of case vs control approaches to target discovery. Here, we propose a pathology-stratified approach to empower targeted theranostics. We hypothesised that biologically distinct ALS subtypes may be defined by specific metabolic dysfunction linked to brain-accumulated ferritin and TDP-43 pathology.

**Methods:** Post-mortem primary motor cortex tissue from 15 ALS cases and 20 age- and sex-matched controls was stratified, using immunohistochemistry, by single- or co-occurrence of ferritin accumulation, and pathological TDP-43. Untargeted metabolomics (>1,000 metabolites) was performed, and samples were stratified into dual positive (ferritin and TDP-43), single positive (either), or negative. Group-discriminating metabolites were identified using partial least squares discriminant analysis.

**Results:** Dual ferritin and TDP-43 pathology reflected a distinct metabolomic profile, separable from single-pathology states. This dual positive metabolic signature was characterised by disruption of lysophospholipid, lysoplasmalogen, and fatty acid metabolism, consistent with impaired membrane and energy homeostasis. In contrast, pathological TDP-43 presence without ferritin, was characterised metabolically by significant depletion of secondary bile acids and increase in glycosylation markers, whilst ferritin accumulation alone reflected significant increase in oxidative stress and depletion of lipid peroxidation inhibition markers. The dual positive state suggests failure of compensatory metabolic responses present in single-pathology conditions.

**Conclusions:** Ferritin accumulation and TDP-43 pathology define biologically distinct subtypes associated with ALS with divergent metabolic vulnerabilities. The metabolic signature associated with dual pathology provides a mechanistic correlate to MRI-visible ferritin accumulated iron, supporting paired non-invasive biomarker and target discovery for pathology-dependent patient stratification. These findings argue for pathway-targeted, subtype-specific therapeutic strategies and highlight the necessity of precision medicine approaches in ALS.

**Short abstract:** Amyotrophic lateral sclerosis (ALS) exhibits profound molecular heterogeneity that is not captured by current clinical classifications. Additionally, TDP-43 proteinopathy is observed outside of ALS which may complicate the interpretation of case vs control approaches to target discovery. Here, we propose a pathology-stratified approach to therapeutic target discovery, identifying convergent iron dysregulation and TDP-43 pathology with specific metabolic consequences. Post-mortem primary motor cortex tissue from 15 ALS cases and 20 controls was investigated for ferritin, and pathological TDP-43 using RNA aptamer-based immunostaining. Untargeted metabolomics (>1,000 metabolites) was performed with stratification into dual positive, single positive, or negative groups, followed by partial least squares discriminant analysis. Dual ferritin and TDP-43 pathology produced a distinct metabolic state characterised by disruption of lysophospholipid, lysoplasmalogen, and fatty acid metabolism, indicating impaired membrane integrity and energy homeostasis. In contrast, single positive states engaged divergent compensatory pathways involving bile acid metabolism, glycosylation, or oxidative stress regulation. Ferritin–TDP-43 convergence defines a metabolically decompensated ALS subtype corresponding to MRI signatures, providing a mechanistic basis for imaging-guided, pathology-dependent patient stratification and targeted intervention.

**Key Findings:**

- Metabolically distinct subtypes were defined by the presence or absence of ferritin-associated iron accumulation and TDP-43 pathology in the primary motor cortex.
- Concurrent ferritin and TDP-43 pathology produce a unique, metabolically decompensated state characterised by disrupted lipid, membrane, and energy metabolism, distinct from either pathology alone.
- Single positive states engage divergent compensatory metabolic pathways, which are lost when ferritin and TDP-43 co-occur.
- The metabolic signature of dual positivity provides a mechanistic correlate to the MRI-visible motor band sign.
- These findings support the use of pathology-based stratification of ALS patients and a foundation for pathway-targeted, precision therapeutic approaches.

**Graphical Abstract:** 
