## Supplementary Table 1 for "Metabolic signatures of ferritin and TDP-43 co-pathology provide a mechanistic basis for stratified therapeutic approaches in ALS"

ID	VIP	metabolite
820	2.343581591	methylsuccinoylcarnitine
163	2.121676904	maltose
288	2.056133537	galactose 1-phosphate
555	2.039985657	2-hydroxyglutarate
206	1.982147943	oleoyl ethanolamide
213	1.976372716	N-acetylglucosamine 6-phosphate
728	1.973653585	linoleoyl ethanolamide
625	1.947347585	2-O-methylascorbic acid
500	1.911213501	glycerophosphoglycerol
502	1.90089095	glycerophosphoinositol*
390	1.892517309	N-acetylasparagine
387	1.881111766	N-acetylglutamine
343	1.866644938	3-hydroxypalmitate
962	1.852692236	N-desalkylquetiapine*
864	1.848193298	glycerophosphoserine*
944	1.792720338	ethyl beta-glucopyranoside
419	1.773085407	1-myristoyl-GPC (14:0)
22	1.769835433	linoleate (18:2n6)
81	1.757267299	cortisol
985	1.745121823	cis-3,4-methyleneheptanoylcarnitine
909	1.741396001	N,N,N-trimethyl-5-aminovalerate
703	1.725430871	4-methylguaiacol sulfate
106	1.723921243	orotate
744	1.722206415	phenylacetyltaurine
47	1.718569589	3-hydroxybutyrate (BHBA)
901	1.70304451	docosapentaenoylcarnitine (C22:5n6)*
333	1.698887211	bicine
498	1.697566625	hexadecanedioate (C16)
14	1.691459674	3-methoxytyramine
948	1.684468317	dodecadienoate (12:2)*
43	1.676794242	beta-alanine
108	1.667278358	palmitoleate (16:1n7)
692	1.663413666	N-arachidonoyltaurine
472	1.650064952	1-dihomo-linolenoyl-GPC (20:3n3 or 6)*
686	1.649872902	N-acetyltaurine
417	1.643476999	linolenate (18:3n3 or 3n6)
345	1.642938803	triethanolamine
670	1.62857641	N-delta-acetylornithine
961	1.62534144	didesmethylcitalopram*
481	1.615364104	2-docosahexaenoyl-GPC (22:6)*
375	1.615085389	docosapentaenoate (DPA; 22:5n3)
258	1.612877293	methylsuccinate
455	1.612487994	1-docosahexaenoylglycerol (22:6)
995	1.607988974	N,N-dimethyl-pro-pro
605	1.607357736	1-methyl-5-imidazoleacetate
623	1.6068048	N-palmitoyltaurine
155	1.606630038	fructose
752	1.592074752	azithromycin
443	1.591409712	cysteine-glutathione disulfide
313	1.585623312	docosahexaenoate (DHA; 22:6n3)
464	1.583966628	1-palmitoleoyl-GPC (16:1)*
119	1.583319314	retinol (vitamin A)
292	1.58117978	glycodeoxycholate
949	1.578906783	3-S-cysteinyl-2-methylpropanoate*
126	1.564453885	thiamin diphosphate
201	1.560705138	chenodeoxycholate
990	1.558840916	2,4-di-tert-butylphenol
920	1.558456152	3-hydroxyarachidate*
615	1.549908518	N-oleoyltaurine
269	1.546969909	2-phosphoglycerate
914	1.539616365	morphine-3-glucuronide
611	1.537769634	1-(1-enyl-palmitoyl)-GPE (P-16:0)*
257	1.537521757	eicosapentaenoate (EPA; 20:5n3)
60	1.523119207	mannose 6-phosphate
365	1.514385825	pyridoxate
482	1.51225091	1-docosahexaenoyl-GPC (22:6)*
111	1.509068133	phosphoenolpyruvate (PEP)
652	1.508384639	4-methylcatechol sulfate
674	1.49798021	1-linoleoyl-GPS (18:2)*
474	1.497205339	2-arachidonoyl-GPC (20:4)*
425	1.492992342	1-linoleoyl-GPC (18:2)
593	1.491209302	ranitidine
56	1.488277348	cystine
374	1.485738994	3-carboxy-4-methyl-5-propyl-2-furanpropanoate (CMPF)
428	1.480419602	1-methylxanthine
239	1.475699054	dihomo-linolenoyl ethanolamide
59	1.475166494	glucose 6-phosphate
572	1.470957666	stearoyl ethanolamide
29	1.468255689	ADP
657	1.46765232	dimethyl sulfone
52	1.463474046	corticosterone
725	1.463148784	arabitol/xylitol
600	1.457473477	quetiapine
109	1.456817284	phenylalanine
471	1.444772116	1-arachidonoyl-GPC (20:4n6)*
701	1.44470788	tyramine O-sulfate
140	1.439736127	mannose
178	1.438508359	sarcosine
669	1.436136864	6-oxopiperidine-2-carboxylate
566	1.436101499	1-pentadecanoyl-GPC (15:0)*
368	1.433886575	threonylphenylalanine
21	1.433249773	guanine
389	1.432249161	N-acetylphenylalanine
663	1.430761639	1-stearoyl-GPS (18:0)*
806	1.428449673	1-stearyl-GPE (O-18:0)*
23	1.423684456	laurate (12:0)
476	1.422394032	2-oleoyl-GPC (18:1)*
772	1.420656637	1-(1-enyl-palmitoyl)-2-arachidonoyl-GPC (P-16:0/20:4)*
347	1.417261139	N-acetylglycine
214	1.415672828	N-acetylglucosaminylasparagine
581	1.413882247	3-methylglutaconate
646	1.412628903	2-stearoyl-GPE (18:0)*
658	1.412034659	lauryl sulfate
485	1.404164783	1-linoleoyl-GPE (18:2)*
79	1.402261217	histamine
125	1.402230457	myristate (14:0)
238	1.401455197	palmitoyl ethanolamide
691	1.401121582	1-palmitoyl-GPS (16:0)*
7	1.399579536	cytidine 2',3'-cyclic monophosphate
525	1.399324758	1-palmitoleoyl-GPE (16:1)*
919	1.398844698	2-hydroxyarachidate*
231	1.39545418	nicotinamide ribonucleotide (NMN)
586	1.39199283	hydantoin-5-propionate
354	1.388888235	1-methylhistidine
413	1.388441004	erythronate*
708	1.385720727	vanillactate
562	1.385387585	3-hydroxyhippurate
197	1.384794962	N-acetylalanine
330	1.375263445	tartronate (hydroxymalonate)
13	1.374710741	homovanillate (HVA)
412	1.371788657	p-cresol sulfate
565	1.370032259	1-margaroyl-GPE (17:0)*
814	1.367846111	1-linoleoyl-GPG (18:2)*
922	1.365645337	N-stearoylserine*
192	1.359068945	UDP-glucuronate
437	1.359055391	phenylacetylglutamine
694	1.358993331	methyl glucopyranoside (alpha + beta)
172	1.358546046	pentadecanoate (15:0)
632	1.358422193	histidylalanine
517	1.358007381	dihomolinolenate (20:3n3 or 3n6)
636	1.357465629	tyrosylglycine
162	1.354541967	arachidate (20:0)
781	1.352556955	phenylacetylglutamate
55	1.34821125	cysteinylglycine
399	1.347097886	1-oleoyl-GPC (18:1)
307	1.344763744	1-oleoyl-GPS (18:1)
103	1.342505664	stearate (18:0)
350	1.342504777	galactonate
642	1.342027925	prolylproline
700	1.339633347	N-formylphenylalanine
124	1.336561336	taurine
10	1.336073661	kynurenate
612	1.334446066	1-(1-enyl-stearoyl)-GPE (P-18:0)*
232	1.334405334	3-methoxytyrosine
235	1.330223124	riluzole
689	1.328713253	2-palmitoyl-GPG (16:0)*
936	1.326521493	diacetylspermidine*
906	1.32462457	margaroyl ethanolamide*
278	1.323277551	imidazole lactate
186	1.323042963	N-acetylleucine
905	1.322827962	palmitoleoyl ethanolamide*
845	1.322805375	perfluorooctanesulfonate (PFOS)
999	1.321846936	N-lactoyl phenylalanine
512	1.319128577	2-arachidonoyl-GPE (20:4)*
271	1.316442478	pimelate (C7-DC)
116	1.315982922	pyridoxal phosphate
656	1.315607614	dimethylmalonic acid
955	1.315325813	(3'-5')-adenylylguanosine*
724	1.314996286	alpha-hydroxymetoprolol
675	1.313849412	docosahexaenoyl ethanolamide
373	1.312494427	3-hydroxy-2-ethylpropionate
151	1.31139177	caffeine
441	1.310224043	3-(3-amino-3-carboxypropyl)uridine*
179	1.305861622	pantothenate (Vitamin B5)
36	1.305768852	arachidonate (20:4n6)
621	1.303492726	leucylglycine
93	1.301139439	lithocholate
45	1.298806174	biliverdin
899	1.285374637	adrenoylcarnitine (C22:4)*
532	1.283502522	dimethylarginine (ADMA + SDMA)
552	1.282503195	2-docosahexaenoyl-GPE (22:6)*
798	1.282455159	1-stearoyl-2-docosapentaenoyl-GPC (18:0/22:5n3)*
25	1.282429823	N6,N6,N6-trimethyllysine
336	1.280526298	3-hydroxymyristate
133	1.280059177	tryptophan
64	1.278145839	dihydroxyacetone phosphate (DHAP)
316	1.27809038	alpha-hydroxyisocaproate
383	1.277726045	stearidonate (18:4n3)
486	1.276765439	1-arachidonoyl-GPE (20:4n6)*
727	1.275863438	adipoylcarnitine (C6-DC)
671	1.275703664	acisoga
61	1.273028437	sphingosine
167	1.272785162	heptanoate (7:0)
846	1.271945372	1-stearoyl-2-docosapentaenoyl-GPS (18:0/22:5n3)*
477	1.271788003	2-linoleoyl-GPC (18:2)*
450	1.271771351	3-methylcytidine
497	1.27128193	tetradecanedioate (C14)
184	1.270937107	3-ureidopropionate
96	1.270014016	methionine
635	1.269241298	phenylalanylalanine
659	1.26920855	o-tyrosine
702	1.268815278	3-hydroxypyridine sulfate
296	1.268727238	indolelactate
539	1.267216019	1-stearoyl-2-arachidonoyl-GPS (18:0/20:4)
28	1.265673223	S-adenosylhomocysteine (SAH)
668	1.265168169	N-monomethylarginine
868	1.263034182	heptadecasphingosine (d17:1)
679	1.26288067	1-dihomo-linolenoyl-GPE (20:3n3 or 6)*
137	1.262304337	adenosine
204	1.262115325	urate
99	1.261705757	palmitate (16:0)
743	1.259645939	oleate/vaccenate (18:1)
361	1.258708054	glutamate, gamma-methyl ester
676	1.257809648	3-methoxytyramine sulfate
295	1.255360067	5-aminovalerate
863	1.254541481	sphingadienine
634	1.252091659	phenylalanylglycine
131	1.251912102	glutamine
470	1.251654143	homostachydrine*
165	1.251046775	asparagine
624	1.250912728	N-stearoyltaurine
207	1.2471314	gamma-glutamylglutamine
479	1.245585126	2-palmitoyl-GPC (16:0)*
983	1.243233343	branched-chain, straight-chain, or cyclopropyl 12:1 fatty acid*
190	1.241215399	bilirubin
543	1.238076663	alanylleucine
76	1.23691116	guanosine 5'-diphosphate (GDP)
451	1.235198032	N2-methylguanosine
896	1.233329641	tetracosadienoylcarnitine (C24:2)*
834	1.232457955	2'-O-methyluridine
637	1.232038263	tryptophylglycine
667	1.231856408	meglumine
618	1.231642369	isoleucylglycine
817	1.230783334	palmitoylcholine
381	1.230190995	1-methyl-4-imidazoleacetate
299	1.226583693	gamma-glutamylphenylalanine
340	1.225803591	homocitrulline
342	1.225517	glycylproline
753	1.224839316	uridine 2'-monophosphate (2'-UMP)*
8	1.224700685	uridine-2',3'-cyclic monophosphate
185	1.223570281	5-KETE
360	1.222763864	dodecanedioate (C12)
592	1.222733041	guanosine 2'-monophosphate (2'-GMP)*
142	1.221794338	alanine
551	1.221006612	1-docosahexaenoyl-GPE (22:6)*
609	1.220173534	(14 or 15)-methylpalmitate (a17:0 or i17:0)
161	1.219780063	nonadecanoate (19:0)
335	1.219409239	saccharin
388	1.216207485	N-acetyltryptophan
391	1.214914276	glycylleucine
143	1.211661852	tyrosine
580	1.210542504	2,3-dihydroxyisovalerate
954	1.208881897	(3'-5')-adenylyladenosine*
366	1.207959537	1-methylguanosine
783	1.206555553	(3'-5')-adenylyluridine
932	1.204327932	3-formylindole
585	1.204078505	formiminoglutamate
927	1.203925784	dodecenedioate (C12:1-DC)*
102	1.203405751	pelargonate (9:0)
205	1.202543715	ursodeoxycholate
484	1.199785781	1-oleoyl-GPE (18:1)
20	1.199299026	hypoxanthine
290	1.197882684	6-phosphogluconate
403	1.195766532	heptadecenoate (17:1)
473	1.195543275	1-eicosadienoyl-GPC* (20:2)*
827	1.193721433	hexadecadienoate (16:2n6)
160	1.191758796	margarate (17:0)
218	1.19101643	cytidine 5'-monophospho-N-acetylneuraminic acid
105	1.18905271	ornithine
934	1.188901286	1-(1-enyl-oleoyl)-2-docosahexaenoyl-GPC (P-18:1/22:6)*
219	1.186664631	dihomolinoleate (20:2n6)
633	1.185660028	lysylalanine
654	1.184479497	warfarin
507	1.18413016	glycolithocholate sulfate*
54	1.182687527	creatinine
332	1.181500144	erythritol
431	1.178949989	N1-methylinosine
891	1.178319217	dihomo-linolenoylcarnitine (C20:3n3 or 6)*
298	1.17807449	glycylvaline
212	1.177374685	N-acetyl-glucosamine 1-phosphate
982	1.176016553	val-val-ala
312	1.175464105	1,2-distearoyl-GPC (18:0/18:0)
242	1.175281361	1-palmitoyl-2-oleoyl-GPS (16:0/18:1)
188	1.175126161	N-acetylvaline
362	1.17410824	N-acetyltyrosine
209	1.174020428	N-acetylneuraminate
629	1.169998824	N6-methyllysine
681	1.169809268	fructosyllysine
457	1.169046923	pantetheine
183	1.169006723	glycerate
516	1.167161179	N6-acetyllysine
709	1.166872887	p-cresol glucuronide*
888	1.165397007	arachidonoylcarnitine (C20:4)
367	1.164912012	histidine methyl ester
509	1.162703426	deoxycarnitine
11	1.159394057	3-hydroxyisobutyrate
353	1.15805088	2-palmitoylglycerol (16:0)
852	1.157880252	1-stearoyl-2-docosapentaenoyl-GPE (18:0/22:5n6)*
483	1.156750068	1-palmitoyl-GPE (16:0)
370	1.156102317	pyroglutamylvaline
526	1.154052498	glycylisoleucine
631	1.152837579	alanyllysine
378	1.152621286	docosatrienoate (22:3n3)
859	1.148430289	2-hydroxybehenate
380	1.146795241	1-methylhistamine
19	1.146541613	5,6-dihydrothymine
53	1.144848815	cortisone
50	1.142769404	CoA-glutathione*
666	1.142745332	3-hydroxyadipate
648	1.138685492	margaroylcarnitine (C17)*
575	1.136683427	2-oleoyl-GPS (18:1)*
640	1.136479035	prolylalanine
557	1.13493498	N-acetyl-beta-alanine
416	1.13316948	eicosenoate (20:1n9 or 1n11)
38	1.130712487	arginine
222	1.130563764	1-methyladenosine
921	1.130226187	cytidine 2' or 3'-monophosphate (2' or 3'-CMP)
513	1.129068173	2'-AMP
791	1.128087758	1-arachidoyl-2-arachidonoyl-GPC (20:0/20:4)*
41	1.12796137	aspartate
910	1.127047359	carotene diol (1)
590	1.125682528	guanosine 3'-monophosphate (3'-GMP)
504	1.123990273	2-oleoyl-GPE (18:1)*
622	1.123477745	valylleucine
707	1.123282886	ribulose/xylulose
344	1.122930148	2-linoleoylglycerol (18:2)
284	1.122336377	N-acetylglutamate
493	1.122321149	tiglyl carnitine (C5)
534	1.122189189	N-acetylserine
755	1.122107293	1-stearoyl-2-linoleoyl-GPC (18:0/18:2)*
867	1.121708329	hexadecasphingosine (d16:1)*
682	1.120567706	1-eicosenoyl-GPE (20:1)*
719	1.115325768	dopamine 3-O-sulfate
998	1.114718098	N-lactoyl leucine
72	1.114395144	glutarate (C5-DC)
67	1.113605938	FAD
558	1.112985119	5-methylthioribose**
825	1.111362012	1-oleoyl-2-docosapentaenoyl-GPC (18:1/22:5n3)*
687	1.10898427	1-oleoyl-GPG (18:1)*
447	1.10885082	7-methylguanine
969	1.107178267	cortisol 21-sulfate
980	1.107020994	1-methyl-5-imidazolelactate
715	1.10680202	behenoyl sphingomyelin (d18:1/22:0)*
92	1.104822674	leucine
376	1.104777557	docosadienoate (22:2n6)
976	1.100634831	1-stearoyl-2-adrenoyl-GPS (18:0/22:4)*
24	1.100425296	quinolinate
926	1.098520567	lyxonate
966	1.097150506	3'-dephospho-CoA-glutathione*
639	1.09693215	valylglycine
329	1.096631748	1-palmitoylglycerol (16:0)
444	1.093245835	5-methyluridine (ribothymidine)
94	1.090366624	lysine
938	1.088543876	glutamine conjugate of C6H10O2 (1)*
861	1.088204014	N-palmitoylserine
986	1.087767899	N-acetyl-2-aminoadipate
862	1.086935311	N-oleoylserine
147	1.085324754	uracil
282	1.08422349	maltotetraose
742	1.08414219	2-methylcitrate/homocitrate
448	1.08142622	1-stearoyl-GPE (18:0)
577	1.079233296	(16 or 17)-methylstearate (a19:0 or i19:0)
960	1.078099275	desmethylcitalopram*
87	1.077536588	isoleucine
227	1.077021949	gamma-glutamylleucine
123	1.075926097	spermine
27	1.074059488	N-formylmethionine
918	1.073185186	3-hydroxyoleoylcarnitine
489	1.072155615	gulonate*
751	1.070604801	sphingomyelin (d18:2/24:1, d18:1/24:2)*
929	1.06874314	heptenedioate (C7:1-DC)*
149	1.065389903	arabinose
850	1.064328451	1-palmityl-2-stearoyl-GPC (O-16:0/18:0)*
408	1.060610452	nicotinamide riboside
68	1.06042021	fumarate
134	1.060087964	valine
533	1.057615132	gamma-glutamylalanine
402	1.056691526	nonadecenoate (19:1)
890	1.055057095	dihomo-linoleoylcarnitine (C20:2)*
377	1.05498894	adrenate (22:4n6)
122	1.053505707	serine
475	1.05262967	2-stearoyl-GPC* (18:0)*
898	1.05096646	docosatrienoylcarnitine (C22:3)*
685	1.050764686	N-acetylmethionine sulfoxide
688	1.049735899	1-palmitoyl-GPG (16:0)*
439	1.049666575	4-hydroxyhippurate
522	1.048222887	2-linoleoyl-GPE (18:2)*
16	1.047855371	cholate
515	1.047339637	hexanoylglutamine
57	1.047067884	CMP
435	1.046623151	N6-carbamoylthreonyladenosine
595	1.043744943	argininate*
78	1.042553051	2'-deoxyguanosine
616	1.040943008	linoleoylcarnitine (C18:2)*
684	1.039608657	O-sulfo-tyrosine
198	1.039602039	vanillylmandelate (VMA)
433	1.038781383	N2,N2-dimethylguanosine
153	1.037119729	thymidine
86	1.036086848	inositol 1-phosphate (I1P)
628	1.035361459	trimethylamine N-oxide
164	1.032729107	ribose
322	1.031340611	phenyllactate (PLA)
208	1.02876291	4-hydroxyphenylpyruvate
220	1.028625269	gamma-glutamylhistidine
117	1.028514485	pyridoxamine phosphate
893	1.02813603	pentadecanoylcarnitine (C15)*
449	1.027755696	1-stearoyl-GPG (18:0)
660	1.026487014	2-piperidinone
265	1.025921343	methionine sulfoxide
401	1.024708175	N-acetylisoleucine
780	1.024705366	myristoyl dihydrosphingomyelin (d18:0/14:0)*
587	1.024290401	sulfate*
49	1.023190682	phosphocholine
459	1.021416558	oleoylcarnitine (C18:1)
638	1.019417008	valylglutamine
283	1.019199035	maltotriose
230	1.018456867	NAD+
931	1.016537088	N,N,N-trimethyl-alanylproline betaine (TMAP)
913	1.015419826	(N(1) + N(8))-acetylspermidine
461	1.014656088	4-hydroxybutyrate (GHB)
917	1.014084081	3-hydroxypalmitoylcarnitine
617	1.013476785	N-methyl-GABA
341	1.013060813	alpha-glutamylglutamate
620	1.012423379	leucylglutamine*
895	1.01155706	nervonoylcarnitine (C24:1)*
395	1.008412869	N-acetylarginine
272	1.007900224	agmatine
925	1.007185693	3-hydroxyoleate*
756	1.004878136	1-oleoyl-2-linoleoyl-GPC (18:1/18:2)*
505	1.004698592	1-arachidonoyl-GPI (20:4)*
848	1.002575473	1-stearoyl-2-dihomo-linolenoyl-GPS (18:0/20:3n3 or 6)*
358	1.002504446	androsterone sulfate
878	1.000338868	nisinate (24:6n3)
